# Global proteomics of *Ubqln*2-based murine models of ALS

**DOI:** 10.1101/2020.02.22.956524

**Authors:** Alexandra M. Whiteley, Miguel A. Prado, Stefanie A.H. de Poot, Joao A. Paulo, Marissa Ashton, Sara Dominguez, Martin Weber, Hai Ngu, John Szpyt, Mark P. Jedrychowski, Amy Easton, Steven P. Gygi, Thimo Kurz, Mervyn J. Monteiro, Eric J. Brown, Daniel Finley

**Author notes:** These authors contributed equally (Alexandra M. Whiteley, Miguel A. Prado).

## Abstract

Familial forms of neurodegenerative diseases commonly involve mutation of aggregation-prone proteins or components of the protein degradation machinery that act on aberrant proteins. *Ubqln2* encodes a member of the UBL/UBA family of proteasome shuttle factors that is thought to facilitate proteasomal degradation of substrates, and mutation of this gene results in a familial form of ALS/FTD in humans. How *Ubqln2* dysfunction leads to neurodegeneration, however, remains uncertain. We undertook a comprehensive study to identify proteomic changes upon *Ubqln2* perturbation in multiple murine models of *Ubqln2*-mediated neurodegenerative disease. By performing quantitative multiplexed proteomics on neural tissues of affected animals, we identified a small group of proteins whose abundance is tightly linked to UBQLN2 function: the ubiquitin ligase TRIM32 and two retroelement-derived proteins, PEG10 and CXX1B. Further studies using cultured cells of human origin, including induced neurons, found similar changes in protein abundance upon *Ubqln2* loss, and pulse-chase studies suggested that PEG10 and TRIM32 are direct clients of UBQLN2. In conclusion, our study provides a deep understanding of the proteomic landscape of ALS-related *Ubqln2* mutants and identifies candidate client proteins that are altered *in vivo* in disease models and whose degradation is promoted by UBQLN2.
