## Supplemental Table 1 for "Global proteomics of *Ubqln*2-based murine models of ALS"

### Sheet: Sheet1
Supplemental Table 1: Antibodies used in study
	Immunogen	Clonality	Species	Vendor	Catalog	Usage	Purpose
	Ubqln2	Monoclonal 6H9	Mouse	Novus	NBP2-25164	1:2000	WB
	Ubqln4	Polyclonal	Rabbit	Genetex	N2-C2	1:1000	WB
	PEG10	Polyclonal	Rabbit	Proteintech	14412-1-AP	1:1000	WB
	CXX1b	Polyclonal	Rabbit	Proteintech	20282-1-AP	1:1000	WB
	RNF112	Polyclonal	Rabbit	Proteintech	25165-1-AP	1:1000	WB
	TRIM32	Polyclonal	Rabbit	Abcam	ab96612	1:1000	WB
	Tubulin	Monoclonal DM1A	Mouse	EMD Millipore	05-829	1:10,000	WB
	GAPDH	Monoclonal 6C5	Mouse	Abcam	ab8245	1:10,000	WB
	CD68	Monoclonal FA-11	Rat	AbD Serotec	MCA1957T	1:400	IHC
	IBA1	Polyclonal	Rabbit	Wako	019-19741	1:15,000	IHC
	ChAT	Polyclonal	Goat	EMD Millipore	AB114P	1:1500	IHC
	GFAP	Polyclonal	Rabbit	Dako	Z0334	1:200,000	IHC
	Ubiquitin	Monoclonal P4D1	Mouse	Santa Cruz Biotechnology	sc-8017	1:1000	WB
	Ubiquitin	Polyclonal	Rabbit	Dako	Z0458	1:60,000	IHC
	5-HT	Polyclonal	Rabbit	Immunostar	20080	1:30,000	IHC
	p62	Monoclonal D6M5X	Rabbit	Cell Signaling Technology	23214	1:1000	WB
	HA	Monoclonal HA-7	Mouse	Sigma	H3663	1:500	WB
	mouse IgG	Polyclonal	Goat	Licor (IR dye 680)	926-68070	1:10,000	WB
	rabbit IgG	Polyclonal	Goat	Licor (IR dye 800)	926-32211	1:10,000	WB
