## Supplemental Data 1 for "Global proteomics of *Ubqln*2-based murine models of ALS"

### Sheet: MS params
		UBQLN2_TMT_01	UBQLN2_TMT_02	UBQLN2_TMT_03	UBQLN2_TMT_04	UBQLN2_TMT_05	UBQLN2_TMT_06	UBQLN2_TMT_07	UBQLN2_TMT_08	APEX2
		KO Brain OLD	KO Brain YOUNG	KO Lumb YOUNG	KO Hippo	KI Hippo	KI SpC	Tg Hippo	Tg Lumb
	Instrument	Fusion	Lumos	Lumos	Fusion	Fusion	Fusion	Fusion	Fusion	Fusion
	Gradient (min)	150	135	135	150	150	150	150	150	150
MS1	MS1 Res	120k	120k	120k	120k	120k	120k	120k	120k	120k
	Max Inj Time (ms)	100	100	100	100	100	100	50	50	100
	AGC Target	500k	500k	500k	500k	500k	500k	400k	400k	500k
MS2	MS2 Iso Window	0.7	0.7	0.7	0.7	0.7	0.7	0.7	0.7	0.7
	CID	35	35	35	35	35	35	35	35	35
	IT Scan Rate	Rapid	Turbo	Turbo	Turbo	Rapid	Rapid	Turbo	Turbo	Turbo
	Max Inj Time (ms)	150	120	120	150	150	150	120	120	120
	AGC Target	15k	18k	18k	20k	18k	18k	15k	15k	20k
MS3	MS3 Iso Window	1.2	1.2	1.2	1.3	1.2	1.2	1.3	1.3	1.3
	Notches	10	10	10	10	10	10	10	10	10
	HCD	55	55	55	65	55	55	65	65	65
	MS3 Res	60k	60k	60k	50k	60k	60k	50k	50k	50k
	Max Inj Time (ms)	150	120	120	150	150	150	150	150	150
	AGC Target	200k	300k	300k	200k	200k	200k	100k	100k	100k

### Sheet: TMT quant
UBQLN2_TMT_01			UBQLN2_TMT_02			UBQLN2_TMT_03			UBQLN2_TMT_04			UBQLN2_TMT_05			UBQLN2_TMT_06			UBQLN2_TMT_07				UBQLN2_TMT_08
KO Brain OLD			KO Brain YOUNG			KO Lumb SpC YOUNG			KO Hippo			KI Hippo			KI SpC			Tg Hippo				Tg Lumb SpC
Labeling kit	QH221283		Labeling kit	QH221283		Labeling kit	QH221283		Labeling kit	QI218066A		Labeling kit	QI218066A		Labeling kit	QI218066A		Labeling kit	QI218066A			Labeling kit	QI218066A
Channel	weighted average m/z		Channel	weighted average m/z		Channel	weighted average m/z		Channel	weighted average m/z		Channel	weighted average m/z		Channel	weighted average m/z		Channel	weighted average m/z			Channel	weighted average m/z
126	126.127		126	126.128		126	126.128		126	126.128		126	126.127		126	126.128		126	126.127			126	126.128
127N	127.124		127N	127.125		127N	127.125		127N	127.125		127N	127.125		127N	127.125		127N	127.125			127N	127.125
127C	127.13		127C	127.131		127C	127.131		127C	127.131		127C	127.131		127C	127.131		127C	127.131			127C	127.131
128N	128.127		128N	128.129		128N	128.129		128N	128.128		128N	128.128		128N	128.128		128N	128.128			128N	128.128
128C	128.133		128C	128.135		128C	128.135		128C	128.134		128C	128.134		128C	128.134		128C	128.134			128C	128.134
129N	129.131		129N	129.132		129N	129.132		129N	129.131		129N	129.131		129N	129.132		129N	129.131			129N	129.132
129C	129.136		129C	129.138		129C	129.138		129C	129.137		129C	129.137		129C	129.138		129C	129.137			129C	129.138
130N	130.134		130N	130.135		130N	130.135		130N	130.135		130N	130.135		130N	130.135		130N	130.134			130N	130.135
130C	130.14		130C	130.142		130C	130.141		130C	130.141		130C	130.14		130C	130.141		130C	130.141			130C	130.141
131N	131.137		131N	131.139		131N	131.139		131N	131.138		131N	131.138		131N	131.138
Normal Factors			Normal Factors			Normal Factors			Normal Factors			Normal Factors			Normal Factors			Normal Factors				Normal Factors
126	1.045		126	1.024		126	1.061		126	1.077		126	1.029		126	1.063		126	1.016			126	1.151
127N	1.007		127N	1.092		127N	1.055		127N	1.074		127N	1.03		127N	1.068		127N	1.033			127N	1.136
127C	1.073		127C	1.037		127C	1.069		127C	1.061		127C	1		127C	1		127C	1.015			127C	1.093
128N	1.062		128N	1		128N	1.052		128N	1		128N	1.07		128N	1.071		128N	1.005			128N	1
128C	1.019		128C	1.074		128C	1.093		128C	1.105		128C	1.037		128C	1.115		128C	1.08			128C	1.212
129N	1		129N	1.018		129N	1.061		129N	1.153		129N	1.039		129N	1.261		129N	1.099			129N	1.113
129C	1.002		129C	1.01		129C	1.045		129C	1.055		129C	1.07		129C	1.08		129C	1.016			129C	1.111
130N	1.068		130N	1.039		130N	1		130N	1.129		130N	1.04		130N	1.091		130N	1			130N	1.148
130C	1.002		130C	1.08		130C	1.056		130C	1.087		130C	1.114		130C	1.078		130C	1.087			130C	1.112
131N	1.056		131N	1.092		131N	1.097		131N	1.134		131N	1.126		131N	1.179		131N				131N
Proteins ID	7263		Proteins ID	8714		Proteins ID	8216		Proteins ID	8042		Proteins ID	8203		Proteins ID	7744		Proteins ID	8722			Proteins ID	8889
Proteins Quant	6273		Proteins Quant	7782		Proteins Quant	7317		Proteins Quant	6651		Proteins Quant	7373		Proteins Quant	6942		Proteins Quant	7743			Proteins Quant	7765
Proteins Quant <20% CV	5944		Proteins Quant <20% CV	7545		Proteins Quant <20% CV	7044		Proteins Quant <20% CV	6076		Proteins Quant <20% CV	7010		Proteins Quant <20% CV	6317		Proteins Quant <20% CV	6821			Proteins Quant <20% CV	7177
